# NeMu: A Comprehensive Pipeline for Accurate Reconstruction of Neutral Mutation Spectra from Evolutionary Data

**DOI:** 10.1101/2023.12.13.571433

**Authors:** Bogdan Efimenko, Konstantin Popadin, Konstantin Gunbin

## Abstract

One of the most important characteristics of each contemporary model of molecular evolution is the assumption that mutations occur in a constant manner; however, in the real world, the mutations are determined by the combination of the effects of DNA replication and repair. This affects the nucleotide composition of the genome and guides not just neutral but adaptive evolution^1^. Mutation accumulation experiments are the de facto standard for the neutral mutation spectra estimation. However, recent studies have demonstrated that the mutation fraction under selection pressure is significantly underestimated in mutation accumulation experiments, and, therefore the precise extraction of neutral mutation spectra from mutation accumulation experiments is not trivial^2^. To unravel the neutral mutation spectra, it is very important to analyze all the mutations available in depth, based on the evolutionary timescale, taking into consideration all the existing knowledge. In order to facilitate this analysis, we have created a novel pipeline, called NeMu (https://biopipelines.kantiana.ru/nemu/).
