## Supplementary File 2 for "NeMu: A Comprehensive Pipeline for Accurate Reconstruction of Neutral Mutation Spectra from Evolutionary Data"

cond	Cat	eucdist12_all	eucdist12_syn	eucdist192_all	eucdist192_syn
12.12-cytb	cat123	0.7762	0.7923	0.7445	0.7857
12.12-cytb	cat4	0.2786	0.3392	0.3204	0.5121
12.12-cytb	cat5	0.1943	0.2931	0.2419	0.4259
12.12-cytb	cat6	0.0868	0.1501	0.1205	0.2452
12.12-rnd	cat123	0.7848	0.8185	0.7625	0.8183
12.12-rnd	cat4	0.2941	0.3985	0.3482	0.5854
12.12-rnd	cat5	0.2068	0.3199	0.262	0.4672
12.12-rnd	cat6	0.0983	0.148	0.1358	0.25
gtr-cytb	cat123	0.7801	0.829	0.7193	0.7738
gtr-cytb	cat4	0.264	0.3633	0.2822	0.5042
gtr-cytb	cat5	0.1865	0.2993	0.2078	0.399
gtr-cytb	cat6	0.0805	0.1608	0.0984	0.228
gtr-rnd	cat123	0.7738	0.8297	0.7202	0.7959
gtr-rnd	cat4	0.2945	0.3902	0.3276	0.5395
gtr-rnd	cat5	0.2108	0.3264	0.2433	0.4155
gtr-rnd	cat6	0.0993	0.1642	0.123	0.2267
