## Supplementary File 3 for "NeMu: A Comprehensive Pipeline for Accurate Reconstruction of Neutral Mutation Spectra from Evolutionary Data"

cond	Cat	eucdist12_all	eucdist12_syn	eucdist192_all	eucdist192_syn
12.12-cytb	cat123	0.0001	0.0043	0.0015	0
12.12-cytb	cat4	0.0515	0.1809	0.1318	0.0004
12.12-cytb	cat5	0.114	0.2384	0.2327	0.005
12.12-cytb	cat6	0.2984	0.425	0.4616	0.0449
12.12-rnd	cat123	0.0001	0.0009	0.0015	0
12.12-rnd	cat4	0.0483	0.1081	0.109	0.0008
12.12-rnd	cat5	0.0965	0.1275	0.1998	0.0037
12.12-rnd	cat6	0.2661	0.3592	0.4179	0.0662
gtr-cytb	cat123	0	0.004	0.0014	0
gtr-cytb	cat4	0.0142	0.084	0.1205	0.0005
gtr-cytb	cat5	0.0461	0.137	0.2212	0.004
gtr-cytb	cat6	0.1862	0.3017	0.4587	0.0291
gtr-rnd	cat123	0.0001	0.0017	0.0005	0
gtr-rnd	cat4	0.0249	0.0863	0.056	0
gtr-rnd	cat5	0.056	0.1026	0.126	0.0041
gtr-rnd	cat6	0.1881	0.2852	0.3312	0.0415
